# Engineering plants tolerant to the toxic proline mimic azetidine-2-carboxylic acid through co-option of a bacterial detoxification mechanism

**DOI:** 10.64898/2026.09.25.754441

**Authors:** Varun Dwivedi, Meghan Boozer, Craig A. Schenck

**Author notes:** Corresponding author –.

## Abstract

Azetidine-2-carboxylic acid (Aze) is a toxic, non-proteogenic amino acid produced in restricted plants. It can enter the human food chain through direct or indirect dietary exposure and has been linked to neurological disorders due to its ability to misincorporate for its structural analog proline (Pro) during translation and lead to protein misfolding. Although several microorganisms have evolved mechanisms to detoxify Aze, these pathways have not previously been exploited to engineer Aze tolerance in plants. Here, we heterologously expressed a bacterial Aze hydrolase (HAS) in *Arabidopsis thaliana* to establish a metabolic strategy for Aze detoxification in plants. Transgenic plants exhibited markedly enhanced tolerance to Aze, as demonstrated by improved root growth, cotyledon development, and survival compared with wild-type plants under Aze stress. We further showed that HAS localized to the cytosol, where it converted Aze into the non-toxic metabolite 2-hydroxy-4-aminobutyrate (HAB). HAB formation was confirmed both *in planta* and *in vitro*, demonstrating that HAS remained catalytically active in plant cells and effectively detoxified Aze. Enzyme kinetics revealed that HAS has a high affinity for Aze and is stereospecific for L-Aze, with no activity toward D-Aze. Multi-omics analysis including transcriptomics and misincorporation proteomics show that the transgenic lines misincorporate Aze significantly less compared to wild-type leading to enhanced Aze tolerance. Our findings establish bacterial HAS as an effective metabolic detoxification system that confers enhanced Aze tolerance in plants. This study provides a promising strategy for engineering plant resistance to toxic non-proteogenic amino acids.
