## Supplementary Table 1 for "Engineering plants tolerant to the toxic proline mimic azetidine-2-carboxylic acid through co-option of a bacterial detoxification mechanism"

### Sheet: Sheet1
Supplementary Table 1 - Primers used in this study
Primer Name	Genes	Use	Sequence 5'-3'
HAS Screen F	HAS	Screening	CGAACTTGGAGAAAGATTGTTAAG
HAS Screen R	HAS	Screening	GCACACCGAATAACAGTAAATTC
Hygro Screen F	Hyr	Screening	CTATTTCTTTGCCCTCGGACGAG
Hygro Screen R	Hyr	Screening	ATGAAAAAGCCTGAACTCACCGC
pET HAS F	HAS	Protein Purification	AACCTGTACTTCCAATCCGGATCCATGCAGCTCACCGACTTTAAAGC
pET HAS R	HAS	Protein Purification	GTGGTGCTCGAGTGCGGCCGCTTAGCCCTTCAAGGCTTGCTTATGT
YFP HAS F	HAS	Subcellular localization	TCTGCCCAAATTCGCGCATGCAGCTCACCGACTTTAAAGC
YFP HAS R	HAS	Subcellular localization	AGCTCCTCGCCCTTGCTCACGCCCTTCAAGGCTTGCTTATGT
